# The genomics and physiology of abiotic stressors associated with global elevation gradients in *Arabidopsis thaliana*

**DOI:** 10.1101/2022.03.22.485410

**Authors:** Diana Gamba, Claire Lorts, Asnake Haile, Seema Sahay, Lua Lopez, Tian Xia, Margarita Takou, Evelyn Kulesza, Dinakaran Elango, Jeffrey Kerby, Mistire Yifru, Collins E. Bulafu, Tigist Wondimu, Katarzyna Glowacka, Jesse R. Lasky

## Abstract

Phenotypic and genetic diversity in *Arabidopsis thaliana* may be associated with adaptation along its wide elevational range. We took a multi-regional view of elevational adaptation and in a diverse panel of ecotypes measured plant responses to high elevation stressors: low partial CO_2_ pressure, high light, and night freezing. We conducted genome-wide association studies (GWAS) and found evidence of contrasting locally adaptive clines between regions. Western Mediterranean ecotypes showed low δ^13^C/early flowering at low elevations to high δ^13^C/late flowering at high elevations, while Asian ecotypes showed the opposite pattern. We mapped different candidate genes for each region, and trait-associated SNPs often showed elevational clines likely maintained by selection. Antioxidants and pigmentation showed regional differentiation but rarely elevational clines. GWAS for antioxidants identified an ascorbate transporter *PHT4;4* (AT4G00370), which we show alters non-photochemical quenching kinetics under high light and may be involved in local adaptation to Moroccan mountains. The low-antioxidant *PHT4;4* GWAS allele was associated with lower *PHT4;4* expression and this haplotype was characterized by binding sites of a transcription factor family, DOF, involved in light response. Our results highlight how physiological and genomic elevational clines in different regions can be unique, underlining the complexity of local adaptation in widely distributed species.
