## Supplemental Datasets for "The genomics and physiology of abiotic stressors associated with global elevation gradients in *Arabidopsis thaliana*": Supplemental Dataset S1.xlsx

### Sheet: Supplemental Dataset S1
Supplemental Dataset S1. Ecotypes used in this study, showing the source of their sequences, geographic location, the experimental treatment in which they were used, and if they had flowering time data (FT10 and FT16) from The 1001 Genome Consortium
name	sample.id	source	cluster	region	country	Longitude	Latitude	Elev_m	low pCO2	stom_d	high light	low light	night freezing/day thaw	no night freezing	FT10	FT16	NPQ	PHT4;4
Agl-0	22006	Durvasula et al. 2017	west_africa	w_mediterranean	MAR	-5.44856	32.9724	1530	X		X	X	X	X				X
Agu-1	9942	1001 genomes	spain	w_mediterranean	ESP	-1.34	41.32	1043	X	X	X	X	X	X	X	X
Ait-14	22010	Durvasula et al. 2017	west_africa	w_mediterranean	MAR	-7.81285	31.2366	2075	X		X	X	X	X
Aitba-1	9606	1001 genomes	west_africa	w_mediterranean	MAR	-7.45	31.48	1446	X		X	X	X	X	X	X		X
Aitba-2	9939	1001 genomes	west_africa	w_mediterranean	MAR	-7.45	31.48	1446	X		X	X	X	X	X	X		X
Altai-5	9758	1001 genomes	asia	asia	CHN	88.4	47.75	885	X	X	X	X	X	X	X	X
Anz-0	9759	1001 genomes	italy_balkan_caucasus	c_europe/caucasus	IRN	49.47	37.47	-23	X		X	X	X	X	X	X
Ara-1	10015	1001 genomes	asia	asia	AFG	NA	NA	NA	X		X	X	X	X	X	X	X
Arb-0	18513	Durvasula et al. 2017	west_africa	w_mediterranean	MAR	-7.5262	31.4199	1070	X	X	X	X	X	X
Azr-0	18514	Durvasula et al. 2017	west_africa	w_mediterranean	MAR	-5.17911	33.4236	1726	X	X	X	X	X	X				X
Ba-1	7014	1001 genomes	germany	nw_europe	UK	-4.79821	56.5459	174	X				X	X	X	X
Baa-1	7002	1001 genomes	germany	nw_europe	NED	6.1	51.3333	22	X	X	X	X			X	X	X
Bab-0	22008	Durvasula et al. 2017	west_africa	w_mediterranean	MAR	-5.02369	35.0426	1186	X		X	X	X	X
Bak-2	9988	1001 genomes	italy_balkan_caucasus	c_europe/caucasus	GEO	43.48	41.79	1370	X		X	X	X	X	X	X
Basta-1	9619	1001 genomes	asia	asia	RUS	79.48	51.84	210	X			X	X	X	X	X
Basta-2	9620	1001 genomes	asia	asia	RUS	79.48	51.82	208	X	X	X	X	X	X	X	X
Basta-3	9621	1001 genomes	asia	asia	RUS	79.46	51.84	206	X	X	X	X	X	X	X	X
Bba-2	35522	Durvasula et al. 2017	west_africa	w_mediterranean	MAR	-4.0839	34.0193	1320	X		X	X	X	X
Bbe-0	22007	Durvasula et al. 2017	west_africa	w_mediterranean	MAR	-4.83141	34.9952	1340	X		X	X	X	X				X
Bela-1	9730	1001 genomes	central_europe	c_europe/caucasus	SVK	18.94	48.47	463	X				X	X	X	X
BI-4	9813	1001 genomes	central_europe	c_europe/caucasus	GER	8.77	48.4	517	X				X	X	X	X
Bor-1	5837	1001 genomes	central_europe	c_europe/caucasus	CZE	16.2326	49.4013	508	X						X	X
Bs-1	7003	1001 genomes	admixed	c_europe/caucasus	SUI	7.5	47.5	356	X		X	X	X	X	X	X
Buckhorn Pass	7033	1001 genomes	germany	unassigned	USA	-122.755	41.3599	1104	X		X	X	X	X
Choto-1	9705	1001 genomes	italy_balkan_caucasus	c_europe/caucasus	BUL	23.33	41.5	216	X		X	X	X	X	X	X
CIBC-17	6907	1001 genomes	admixed	nw_europe	UK	-0.6383	51.4083	67	X	X	X	X	X	X	X	X
Ciste-2	9984	1001 genomes	admixed	c_europe/caucasus	ITA	12.87	41.62	98	X	X			X	X	X	X
Col-0	6909	1001 genomes	germany	unassigned	USA	-92.3	38.3	173	X				X	X	X	X	X
Ct-1	7067	1001 genomes	central_europe	c_europe/caucasus	ITA	15	37.3	40	X		X	X	X	X	X	X
Cvi-0	6911	1001 genomes	west_africa	unassigned	CPV	-23.6167	15.1111	294	X				X	X	X	X
CYR	88	1001 genomes	western_europe	nw_europe	FRA	0.683333	47.4	52	X		X	X	X	X	X	X	X
Dja-1	766	1001 genomes	asia	asia	KGZ	73.6333	42.5833	2995	X		X	X	X	X	X	X	X
Do-0	7102	1001 genomes	germany	nw_europe	GER	8.2372	50.7224	356	X	X					X	X
Dolna-1-40	9712	1001 genomes	italy_balkan_caucasus	c_europe/caucasus	BUL	23.1	42.32	593	X	X			X	X	X	X
Dospa-1	9706	1001 genomes	italy_balkan_caucasus	c_europe/caucasus	BUL	24.18	41.64	1297	X	X	X	X	X	X	X	X
Elh-2	35616	Durvasula et al. 2017	west_africa	w_mediterranean	MAR	-7.40644	31.472	1510	X	X	X	X	X	X
Elk-1	18512	Durvasula et al. 2017	west_africa	w_mediterranean	MAR	-6.01497	32.5352	1230	X		X	X	X	X
Etna-2	9762	1001 genomes	admixed	c_europe/caucasus	ITA	14.98	37.69	1671	X						X	X
Ge-0	8297	1001 genomes	western_europe	nw_europe	SUI	6.08	46.5	1060	X	X	X	X	X	X	X	X
Geg-14	9125	1001 genomes	asia	asia	ARM	44.8203	40.1408	1901	X		X	X	X	X	X	X
Hn-0	7165	1001 genomes	germany	nw_europe	GER	8.28844	51.3472	263	X	X			X	X	X	X
HSm	8236	1001 genomes	central_europe	c_europe/caucasus	CZE	15.76	49.33	558	X	X				X	X	X
Ifr-0	22002	Durvasula et al. 2017	west_africa	w_mediterranean	MAR	-5.17465	33.5501	1605	X	X	X	X	X	X
In-0	8311	1001 genomes	central_europe	c_europe/caucasus	AUT	11.5	47.5	1576	X		X	X	X	X	X	X	X
IP-Ace-0	9817	1001 genomes	spain	w_mediterranean	ESP	-6.6	39.84	298	X	X	X	X	X	X	X	X
IP-Ala-0	9515	1001 genomes	spain	w_mediterranean	ESP	-6.89	39.72	204	X		X	X	X	X	X	X
IP-Alm-0	9518	1001 genomes	spain	w_mediterranean	ESP	-0.36	39.88	851	X		X	X	X	X	X	X
IP-Amu-0	9819	1001 genomes	spain	w_mediterranean	ESP	-3.03	42.35	955	X				X	X	X	X
IP-Ara-4	9520	1001 genomes	spain	w_mediterranean	ESP	-3.68	41.7	837	X						X	X
IP-Are-0	9820	1001 genomes	spain	w_mediterranean	ESP	-4.71	41	845	X	X			X	X	X	X
IP-Aru-0	9821	1001 genomes	spain	w_mediterranean	ESP	2.49	41.81	471	X	X	X	X	X	X	X	X
IP-Bae-0	9823	1001 genomes	western_europe	w_mediterranean	ESP	-5.84	43.34	238	X		X	X	X	X	X	X		X
IP-Bar-1	9521	1001 genomes	spain	w_mediterranean	ESP	2.13	41.43	296	X		X	X	X	X	X	X
IP-Bea-0	9522	1001 genomes	spain	w_mediterranean	ESP	-5.27	36.52	204	X		X	X	X	X	X	X
IP-Ber-0	9524	1001 genomes	spain	w_mediterranean	ESP	-0.56	42.52	1075	X						X	X
IP-Bes-5	9824	1001 genomes	admixed	w_mediterranean	ESP	-4.91	42.91	1421	X						X	X
IP-Bis-0	9525	1001 genomes	spain	w_mediterranean	ESP	0.54	42.49	1455	X		X	X	X	X	X	X
IP-Bra-0	9828	1001 genomes	western_europe	w_mediterranean	ESP	-6.15	42.5	991	X	X			X	X	X	X
IP-Bus-0	9830	1001 genomes	admixed	w_mediterranean	ESP	-3.28	36.97	1433	X						X	X
IP-Cad-0	9527	1001 genomes	admixed	w_mediterranean	ESP	-5.74	40.37	1115	X		X	X	X	X	X	X
IP-Cal-0	9528	1001 genomes	spain	w_mediterranean	ESP	-1.37	40.94	1115	X						X	X
IP-Cap-1	9529	1001 genomes	admixed	w_mediterranean	ESP	-3.36	36.97	1390	X				X	X	X	X
IP-Cas-0	9831	1001 genomes	admixed	w_mediterranean	ESP	-3.39	38.54	808	X				X	X	X	X
IP-Cdo-0	9532	1001 genomes	spain	w_mediterranean	ESP	-4.64	42.23	816	X				X	X	X	X
IP-Cem-0	9533	1001 genomes	relict	w_mediterranean	ESP	-4.32	41.15	887	X	X			X	X	X	X
IP-Cho-0	9834	1001 genomes	spain	w_mediterranean	ESP	-3.9	40.51	706	X				X	X	X	X
IP-Cmo-3	9534	1001 genomes	spain	w_mediterranean	ESP	-4.65	40.05	412	X		X	X	X	X	X	X
IP-Cod-0	9836	1001 genomes	spain	w_mediterranean	ESP	-1.32	41.25	991	X						X	X
IP-Coy-0	9839	1001 genomes	admixed	w_mediterranean	ESP	-4.27	40.44	1007	X						X	X
IP-Deh-1	9539	1001 genomes	spain	w_mediterranean	ESP	-6.67	40.29	869	X						X	X
IP-Ees-0	9841	1001 genomes	spain	w_mediterranean	ESP	-4.15	40.59	1034	X	X			X	X	X	X
IP-Elb-0	9540	1001 genomes	spain	w_mediterranean	ESP	2.34	41.81	1020	X						X	X
IP-Esn-2	9844	1001 genomes	spain	w_mediterranean	ESP	0.19	42.27	549	X	X	X	X			X	X
IP-Ezc-2	9846	1001 genomes	spain	w_mediterranean	ESP	-3.02	42.31	829	X	X	X	X	X	X	X	X
IP-Fel-2	9847	1001 genomes	western_europe	w_mediterranean	ESP	-5.7	43.31	200	X				X	X	X	X
IP-Fun-0	9542	1001 genomes	relict	w_mediterranean	ESP	-4.05	40.79	1828	X		X	X	X	X	X	X
IP-Gra-0	9543	1001 genomes	relict	w_mediterranean	ESP	-5.39	36.77	1178	X		X	X	X	X	X	X
IP-Gud-3	9849	1001 genomes	admixed	w_mediterranean	ESP	-4.11	40.65	1037	X						X	X
IP-Hec-0	9850	1001 genomes	spain	w_mediterranean	ESP	-0.7	42.86	1386	X		X	X	X	X	X	X
IP-Hom-4	9546	1001 genomes	spain	w_mediterranean	ESP	-1.68	40.82	1302	X						X
IP-Hum-2	9549	1001 genomes	relict	w_mediterranean	ESP	-3.69	42.23	900	X	X					X	X
IP-Lac-0	9853	1001 genomes	western_europe	w_mediterranean	ESP	-5.91	43.33	115	X		X	X	X	X	X	X
IP-Lum-0	9860	1001 genomes	spain	w_mediterranean	ESP	-2.62	42.24	914	X						X	X
IP-Mar-1	9555	1001 genomes	relict	w_mediterranean	ESP	-3.93	39.58	1053	X		X	X	X	X	X	X
IP-Mie-1	9867	1001 genomes	spain	w_mediterranean	ESP	-3.22	40.94	992	X	X					X	X
IP-Moa-0	9557	1001 genomes	spain	w_mediterranean	ESP	0.7	42.46	1216	X	X					X	X
IP-Moj-0	9869	1001 genomes	relict	w_mediterranean	ESP	-5.28	36.76	878	X				X	X	X	X
IP-Mon-5	9559	1001 genomes	admixed	w_mediterranean	ESP	-4.38	38.06	305	X	X	X	X	X	X	X	X
IP-Moz-0	9870	1001 genomes	spain	w_mediterranean	ESP	0.17	41.91	251	X						X	X
IP-Mur-0	9562	1001 genomes	spain	w_mediterranean	ESP	2	41.67	870	X	X					X	X
IP-Nac-0	9871	1001 genomes	relict	w_mediterranean	ESP	-3.99	40.75	1352	X	X					X	X
IP-Nog-17	9564	1001 genomes	spain	w_mediterranean	ESP	-1.6	40.45	1321	X	X	X	X	X	X	X
IP-Pad-0	9876	1001 genomes	spain	w_mediterranean	ESP	0.99	41.34	981	X	X	X	X	X	X	X	X
IP-Pal-0	9567	1001 genomes	spain	w_mediterranean	ESP	1.3	42.34	1557	X		X	X	X	X	X	X
IP-Pan-0	9568	1001 genomes	spain	w_mediterranean	ESP	-0.23	42.76	1792	X		X	X	X	X	X	X
IP-Pds-1	9569	1001 genomes	western_europe	w_mediterranean	ESP	-6.45	42.87	1041	X		X	X			X	X
IP-Pie-0	9881	1001 genomes	admixed	w_mediterranean	ESP	-5.32	40.46	1073	X	X	X	X	X	X	X	X
IP-Pil-0	9882	1001 genomes	spain	w_mediterranean	ESP	-4.26	40.46	863	X						X	X
IP-Piq-0	9883	1001 genomes	spain	w_mediterranean	ESP	-2.56	42.1	1267	X		X	X	X	X	X	X
IP-Prd-0	9885	1001 genomes	spain	w_mediterranean	ESP	-3.68	41.14	1145	X						X	X
IP-Pru-0	9886	1001 genomes	spain	w_mediterranean	ESP	1.73	42.38	1151	X		X	X	X	X	X	X
IP-Pun-0	9887	1001 genomes	relict	w_mediterranean	ESP	-4.77	40.4	814	X	X	X	X	X	X	X	X
IP-Pva-1	9888	1001 genomes	spain	w_mediterranean	ESP	-3.31	40.93	870	X	X			X	X	X	X
IP-Rel-0	9574	1001 genomes	relict	w_mediterranean	ESP	-2.7	38.6	1068	X						X
IP-Ria-0	9577	1001 genomes	spain	w_mediterranean	ESP	2.17	42.34	1130	X	X					X	X
IP-Sac-0	9578	1001 genomes	western_europe	w_mediterranean	ESP	-6.7	42.13	1011	X		X	X	X	X	X	X
IP-Sal-0	9891	1001 genomes	spain	w_mediterranean	ESP	2.92	41.93	241	X	X	X	X	X	X	X
IP-Sam-0	9892	1001 genomes	admixed	w_mediterranean	ESP	-6.96	42.68	880	X		X	X			X	X
IP-Sdv-3	9581	1001 genomes	admixed	w_mediterranean	ESP	-5.12	42.84	987	X				X	X	X	X
IP-Sen-0	9894	1001 genomes	admixed	w_mediterranean	ESP	0.76	42.59	1463	X		X	X	X	X	X	X
IP-Ses-0	9582	1001 genomes	spain	w_mediterranean	ESP	-1.63	41.48	885	X						X	X
IP-Sne-0	9583	1001 genomes	relict	w_mediterranean	ESP	-3.38	37.09	2528	X		X	X			X	X
IP-Som-0	9898	1001 genomes	spain	w_mediterranean	ESP	-3.58	41.14	1451	X	X					X	X
IP-Stp-0	9584	1001 genomes	spain	w_mediterranean	ESP	-3.58	41.19	1148	X		X	X	X	X	X	X
IP-Svi-0	9585	1001 genomes	western_europe	w_mediterranean	ESP	-7.39	43.4	254	X		X	X	X	X	X	X
IP-Tam-0	9586	1001 genomes	spain	w_mediterranean	ESP	-3.27	41.03	1033	X		X	X	X	X	X
IP-Tau-0	9899	1001 genomes	spain	w_mediterranean	ESP	0.84	42.54	1281	X		X	X	X	X	X	X
IP-Tor-1	9589	1001 genomes	spain	w_mediterranean	ESP	-2.83	41.6	993	X	X			X	X	X	X
IP-Trs-0	9590	1001 genomes	western_europe	w_mediterranean	ESP	-5.49	43.37	254	X		X	X	X	X	X	X	X	X
IP-Urd-1	9901	1001 genomes	spain	w_mediterranean	ESP	-2.98	42.27	1338	X						X	X
IP-Usa-0	9902	1001 genomes	spain	w_mediterranean	ESP	-3.24	40.71	809	X		X	X	X	X	X	X
IP-Vas-0	9904	1001 genomes	spain	w_mediterranean	ESP	-3.31	40.95	859	X	X					X	X
IP-Vdm-0	9594	1001 genomes	spain	w_mediterranean	ESP	1.01	42.04	1105	X		X	X	X	X	X	X
IP-Vdt-0	9595	1001 genomes	admixed	w_mediterranean	ESP	-5.5	40.89	824	X						X	X
IP-Ven-0	9905	1001 genomes	relict	w_mediterranean	ESP	-4.01	40.76	1618	X						X	X
IP-Ver-5	9596	1001 genomes	admixed	w_mediterranean	ESP	-7.45	41.95	432	X	X	X	X	X	X	X	X		X
IP-Vin-0	9599	1001 genomes	western_europe	w_mediterranean	ESP	-5.77	42.8	1056	X						X	X		X
IP-Vis-0	9600	1001 genomes	relict	w_mediterranean	ESP	-6.04	39.85	359	X				X	X	X	X
IP-Voz-0	9601	1001 genomes	spain	w_mediterranean	ESP	-1.88	41.85	944	X						X	X
Istisu-1	10012	1001 genomes	italy_balkan_caucasus	c_europe/caucasus	AZE	48.56	38.98	78	X		X	X	X	X	X	X
Istisu-5	9095	1001 genomes	italy_balkan_caucasus	c_europe/caucasus	AZE	48.5594	38.9786	78	X	X	X	X	X	X	X	X
Istisu-9	9099	1001 genomes	italy_balkan_caucasus	c_europe/caucasus	AZE	48.5594	38.9786	78	X		X	X	X	X	X	X
Jablo-1	9986	1001 genomes	italy_balkan_caucasus	c_europe/caucasus	BUL	25.2	41.59	895	X	X			X	X	X	X
JL-011-2-1	NA	this study	east_africa	east_africa	ETH	39.8581	6.8147	4077.92									X
JL-022-1	JL22-1	this study	east_africa	east_africa	ETH	39.8425	6.87296	4149.74					X
JL-028-1-4-d1	NA	this study	east_africa	east_africa	ETH	39.8342	6.87971	4360.24						X
JL-030-1-1	NA	this study	east_africa	east_africa	ETH	39.8684	6.85428	4138.19					X
JL-031-1	JL31-1	this study	east_africa	east_africa	ETH	39.8191	6.82637	4374.18					X	X
JL-035-1-4	NA	this study	east_africa	east_africa	ETH	39.7946	6.78829	3882.15						X
JL-044-1-1	NA	this study	east_africa	east_africa	ETH	37.8358	10.6562	3907.24						X
JL-044-1-5	JL44-1-5	this study	east_africa	east_africa	ETH	37.8358	10.6562	3907.24					X
JL-046-1-1	NA	this study	east_africa	east_africa	ETH	37.8374	10.6496	3960.39					X
JL-046-1-2	NA	this study	east_africa	east_africa	ETH	37.8374	10.6496	3960.39						X
JL-047-1	JL47-1	this study	east_africa	east_africa	ETH	37.8369	10.6385	3819.82					X	X
JL-065-1-1	NA	this study	east_africa	east_africa	ETH	37.8498	10.7142	4077.22					X
JL-066-1-1	JL66-1-1	this study	east_africa	east_africa	ETH	37.8515	10.7133	4048.25					X	X
JL-067-1	NA	this study	east_africa	east_africa	ETH	37.8452	10.7058	3965.3					X	X
JL-070-1	JL70-1	this study	east_africa	east_africa	ETH	37.8241	10.7351	3691.26					X	X
JL-104	NA	this study	east_africa	east_africa	UGA	34.5263	1.12933	4198.19						X
JL-105	JL105	this study	east_africa	east_africa	UGA	34.5253	1.13749	4185.42						X
JL-148-1-1	JL148-1-1	this study	east_africa	east_africa	ETH	39.4723	10.1948	3422					X	X
K-oze-1	9629	1001 genomes	asia	asia	RUS	82.18	51.35	373	X				X	X	X	X
K-oze-3	9630	1001 genomes	asia	asia	RUS	82.16	51.34	417	X	X			X	X	X	X
Kar-1	763	1001 genomes	asia	asia	KGZ	74.3667	42.3	2467	X	X	X	X	X	X	X	X
Kardz-1	9708	1001 genomes	italy_balkan_caucasus	c_europe/caucasus	BUL	25.35	41.62	375	X						X	X
Kas-2	8424	1001 genomes	asia	asia	IND	76.9578	34.8176	3117	X		X	X	X	X	X	X
Ket-10	21999	Durvasula et al. 2017	west_africa	w_mediterranean	MAR	-4.66611	34.9608	1614	X		X	X	X	X				X
Khe-0	22004	Durvasula et al. 2017	west_africa	w_mediterranean	MAR	-5.51027	32.9273	1470	X		X	X	X	X
Kly-1	9951	1001 genomes	asia	asia	RUS	82.57	51.34	503	X						X	X
Kly-4	9952	1001 genomes	asia	asia	RUS	82.55	51.32	473	X						X	X
Kolyv-2	9625	1001 genomes	asia	asia	RUS	82.59	51.31	503	X				X	X	X	X
Kolyv-3	9626	1001 genomes	asia	asia	RUS	82.59	51.36	481	X	X			X	X	X	X
Kolyv-5	9627	1001 genomes	asia	asia	RUS	82.55	51.32	473	X				X		X	X
Kondara	6929	1001 genomes	asia	asia	TJK	68.49	38.48	926	X						X	X
Koz-2	9953	1001 genomes	asia	asia	RUS	82.19	51.33	469	X						X	X
Kyoto	7207	1001 genomes	central_europe	unassigned	JPN	135.752	35.0085	44	X						X	X
Kz-13	6830	1001 genomes	admixed	asia	KAZ	73.1	49.5	649	X				X	X	X	X
Kz-9	6931	1001 genomes	asia	asia	KAZ	73.1	49.5	649	X	X			X	X	X	X
Lag1-2	9100	1001 genomes	italy_balkan_caucasus	c_europe/caucasus	GEO	46.2831	41.8296	488	X				X	X	X	X
Lag1-4	9102	1001 genomes	italy_balkan_caucasus	c_europe/caucasus	GEO	46.2831	41.8296	488	X	X			X	X	X	X
Lag1-5	9103	1001 genomes	italy_balkan_caucasus	c_europe/caucasus	GEO	46.2831	41.8296	488	X				X	X	X	X
Lag1-6	9104	1001 genomes	italy_balkan_caucasus	c_europe/caucasus	GEO	46.2831	41.8296	488	X				X	X	X	X
Lag1-7	9105	1001 genomes	italy_balkan_caucasus	c_europe/caucasus	GEO	46.2831	41.8296	488	X	X			X	X	X	X
Lag1-8	9106	1001 genomes	italy_balkan_caucasus	c_europe/caucasus	GEO	46.2831	41.8296	488	X				X	X	X	X
Lag2-10	9115	1001 genomes	italy_balkan_caucasus	c_europe/caucasus	GEO	46.2831	41.8296	488	X				X	X	X	X
Lag2-2	9990	1001 genomes	italy_balkan_caucasus	c_europe/caucasus	GEO	46.28	41.83	488	X		X	X	X	X	X	X
Lag2-4	9111	1001 genomes	italy_balkan_caucasus	c_europe/caucasus	GEO	46.2831	41.8296	488	X						X	X
Lag2-6	9113	1001 genomes	italy_balkan_caucasus	c_europe/caucasus	GEO	46.2831	41.8296	488	X	X			X	X	X	X
Lag2-7	9114	1001 genomes	italy_balkan_caucasus	c_europe/caucasus	GEO	46.2831	41.8296	488	X				X	X	X	X
Lebja-1	9631	1001 genomes	asia	asia	RUS	80.79	51.65	242	X	X	X	X	X	X	X	X
Lebja-4	9633	1001 genomes	asia	asia	RUS	80.83	51.63	256	X						X	X
Lecho-1	9987	1001 genomes	italy_balkan_caucasus	c_europe/caucasus	BUL	23.5	41.43	439	X	X					X	X
Leo-1	9945	1001 genomes	admixed	w_mediterranean	ESP	-3.11	41.8	1051	X						X	X
Ler-0	7213	1001 genomes	admixed	c_europe/caucasus	GER	10.8719	47.984	621	X				X	X	X	X
Lerik1-3	10013	1001 genomes	italy_balkan_caucasus	c_europe/caucasus	AZE	48.61	38.74	425	X	X	X	X	X	X	X	X
Lerik1-4	9075	1001 genomes	italy_balkan_caucasus	c_europe/caucasus	AZE	48.6131	38.7406	425	X				X	X	X	X
Lerik1-7	9078	1001 genomes	italy_balkan_caucasus	c_europe/caucasus	AZE	48.6131	38.7406	425	X				X	X	X	X
Lerik2-1	9079	1001 genomes	italy_balkan_caucasus	c_europe/caucasus	AZE	48.5517	38.7833	472	X						X	X
Lerik2-3	9081	1001 genomes	italy_balkan_caucasus	c_europe/caucasus	AZE	48.5517	38.7833	472	X	X					X	X
Lerik2-6	9084	1001 genomes	italy_balkan_caucasus	c_europe/caucasus	AZE	48.5517	38.7833	472	X	X			X	X	X	X
Lerik2-7	9085	1001 genomes	italy_balkan_caucasus	c_europe/caucasus	AZE	48.5517	38.7833	472	X	X					X	X
Lesno-2	9612	1001 genomes	asia	asia	RUS	51.94	53.04	97	X	X	X	X	X	X	X	X
Lp2-6	7521	1001 genomes	central_europe	c_europe/caucasus	CZE	16.81	49.38	568	X						X	X
Lu3-30	9782	1001 genomes	central_europe	c_europe/caucasus	GER	9.09	48.53	345	X				X	X	X	X
Lund	8335	1001 genomes	south_sweden	nw_europe	SWE	13.2	55.71	61	X						X	X
Masl-1	9634	1001 genomes	asia	asia	RUS	81.31	54.13	164	X						X	X
Meh-0	22000	Durvasula et al. 2017	west_africa	w_mediterranean	MAR	-4.05153	33.9561	1336	X		X	X	X	X
Mitterberg-2-184	9668	1001 genomes	central_europe	c_europe/caucasus	ITA	11.28	46.37	494	X	X					X	X
Mitterberg-3-188	9672	1001 genomes	central_europe	c_europe/caucasus	ITA	11.28	46.37	494	X				X	X	X	X
Mitterberg-4-192	9676	1001 genomes	central_europe	c_europe/caucasus	ITA	11.29	46.37	224	X						X	X
Nar-3	9089	1001 genomes	italy_balkan_caucasus	c_europe/caucasus	AZE	48.925	38.9522	-28	X		X	X			X	X
Nar-5	9091	1001 genomes	italy_balkan_caucasus	c_europe/caucasus	AZE	48.925	38.9522	-28	X						X	X
Nemrut-1	9993	1001 genomes	admixed	c_europe/caucasus	TUR	42.24	38.64	2254	X		X	X	X	X	X	X
Neo-6	772	1001 genomes	asia	asia	TJK	72.4667	37.35	3571	X	X	X	X	X	X	X	X
NFA-10	6943	1001 genomes	western_europe	nw_europe	UK	-0.6383	51.4083	67	X		X	X	X	X	X	X	X
Nosov-1	9635	1001 genomes	asia	asia	RUS	80.6	51.87	227	X		X	X	X	X	X	X
Noveg-1	9636	1001 genomes	asia	asia	RUS	80.82	51.75	217	X		X	X		X	X	X
Noveg-2	9637	1001 genomes	asia	asia	RUS	80.85	51.77	216	X					X	X	X
Noveg-3	9638	1001 genomes	asia	asia	RUS	80.86	51.73	231	X						X	X
Nyl 13	9433	1001 genomes	north_sweden	nw_europe	SWE	18.2763	62.9513	51	X	X					X	X
OOE1-1	15591	1001 genomes	central_europe	c_europe/caucasus	AUT	14.7266	48.3315	688	X	X			X	X
Or-0	7282	1001 genomes	germany	nw_europe	GER	8.01161	50.3827	179	X		X	X	X	X	X	X
Oua-0	35513	Durvasula et al. 2017	west_africa	w_mediterranean	MAR	-6.27531	32.0785	1825	X		X	X	X	X				X
Panke-1	9639	1001 genomes	asia	asia	RUS	80.31	53.82	160	X						X	X
Ped-0	9947	1001 genomes	relict	w_mediterranean	ESP	-3.9	40.74	1106	X	X	X	X	X	X	X	X
Pi-0	7298	1001 genomes	central_europe	c_europe/caucasus	AUT	10.51	47.04	2570	X	X	X	X	X	X	X	X	X
Pog-0	7306	1001 genomes	western_europe	unassigned	CAN	-123.206	49.2655	74	X		X	X	X	X	X	X
Pra-6	9948	1001 genomes	spain	w_mediterranean	ESP	-3.54	41.05	1122	X						X
Qar-8a	9764	1001 genomes	admixed	c_europe/caucasus	LBN	35.84	34.1	1122	X		X	X	X	X	X	X
Rakit-1	9640	1001 genomes	asia	asia	RUS	80.06	51.87	185	X						X	X
Rakit-2	9641	1001 genomes	asia	asia	RUS	80.06	51.9	185	X			X			X	X
Rev-3	6077	1001 genomes	south_sweden	nw_europe	SWE	13.4504	55.6942	29	X
Rovero-1	9976	1001 genomes	central_europe	c_europe/caucasus	ITA	11.17	46.25	204	X						X	X
Samm	18696	1001 genomes	asia	asia	RUS	30.63	61.57	21	X	X
SAUL-24	9918	1001 genomes	western_europe	nw_europe	FRA	5.21	47.43	245	X						X	X
Sei-0	7333	1001 genomes	central_europe	c_europe/caucasus	ITA	11.5614	46.5438	1042	X	X			X	X	X	X
Set-0	22009	Durvasula et al. 2017	west_africa	w_mediterranean	MAR	-7.67361	31.2266	1430	X		X	X	X	X				X
Sever-1	9643	1001 genomes	asia	asia	RUS	79.31	52.1	145	X						X	X
Sij 1/96	9745	1001 genomes	asia	asia	UZB	70.05	41.45	2459	X				X	X	X	X
Sij-1	10008	1001 genomes	asia	asia	UZB	70.05	41.45	2459	X		X	X	X	X	X	X	X
Sij-2	10009	1001 genomes	asia	asia	UZB	70.05	41.45	2459	X	X	X	X	X	X	X	X
Slavi-1	9985	1001 genomes	italy_balkan_caucasus	c_europe/caucasus	BUL	23.65	41.43	1117	X						X	X
Smolj-1	9718	1001 genomes	italy_balkan_caucasus	c_europe/caucasus	BUL	24.75	41.55	1085	X						X	X
Sorbo	6963	1001 genomes	asia	asia	TJK	68.48	38.35	647	X		X	X			X	X
Sus-1	765	1001 genomes	asia	asia	KGZ	73.4	42.1833	2447	X		X	X	X	X	X	X
T1050	6095	1001 genomes	south_sweden	nw_europe	SWE	13.2161	55.6486	13	X	X
T510	6109	1001 genomes	south_sweden	nw_europe	SWE	13.1233	55.7936	14	X	X					X	X
T670	6122	1001 genomes	south_sweden	nw_europe	SWE	13.3075	55.8364	66	X	X					X	X
T990	6151	1001 genomes	south_sweden	nw_europe	SWE	13.2244	55.6528	13	X						X	X
Tac-0	7350	1001 genomes	central_europe	unassigned	USA	-122.459	47.2413	110	X						X	X
Tah-0	18509	Durvasula et al. 2017	west_africa	w_mediterranean	MAR	-4.22245	34.0529	1224	X			X	X	X
Tanz-1	35520	Durvasula et al. 2017	east_africa	east_africa	TAN	36.2128	-2.87388	2775	X				X	X
Taz-0	22005	Durvasula et al. 2017	west_africa	w_mediterranean	MAR	-4.10258	34.0917	1386	X		X	X	X	X
TDr-8	6194	1001 genomes	south_sweden	nw_europe	SWE	14.1342	55.7706	80	X						X	X
Tha-1	7353	1001 genomes	admixed	nw_europe	NED	4.3	52.08	4	X						X	X
Til-2	18510	Durvasula et al. 2017	west_africa	w_mediterranean	MAR	-6.22955	32.0421	1420	X		X	X	X	X
Tiz-0	22011	Durvasula et al. 2017	west_africa	w_mediterranean	MAR	-4.02647	33.8723	1433	X		X	X	X					X
TNY 04	6231	1001 genomes	north_sweden	nw_europe	SWE	18.2844	62.96	152	X						X
TRA-01	6244	1001 genomes	north_sweden	nw_europe	SWE	18.4728	62.9169	116	X
Tsu-0	7373	1001 genomes	admixed	unassigned	JPN	136.31	34.43	160	X	X			X	X	X	X
UKID107	5811	1001 genomes	admixed	nw_europe	UK	-3.1	52.9	314	X	X			X	X	X	X
UKSE06-325	5151	1001 genomes	admixed	nw_europe	UK	-1.7	52.2	44	X		X	X	X	X	X	X
Ull-A-1	9471	1001 genomes	south_sweden	nw_europe	SWE	13.9707	56.0648	33	X	X
Van-0	7383	1001 genomes	western_europe	unassigned	CAN	-123.206	49.2655	74	X						X	X
Vash-1	9991	1001 genomes	italy_balkan_caucasus	c_europe/caucasus	GEO	46.37	41.24	419	X						X	X
Vezzano-2.2	9978	1001 genomes	central_europe	c_europe/caucasus	ITA	10.82	46.63	855	X				X	X	X	X
Vie-0	9950	1001 genomes	spain	w_mediterranean	ESP	0.76	42.63	1741	X	X	X	X	X	X	X	X
Westkar-4	9766	1001 genomes	asia	asia	KGZ	74.16	42.26	2353	X		X	X	X	X	X	X
Wt-5	6982	1001 genomes	germany	nw_europe	GER	9.3	52.3	120	X				X	X	X	X
Xan-3	9067	1001 genomes	italy_balkan_caucasus	c_europe/caucasus	AZE	48.7992	38.6536	46	X						X	X
Xan-5	9069	1001 genomes	italy_balkan_caucasus	c_europe/caucasus	AZE	48.7992	38.6536	46	X	X					X	X
Xan-6	9070	1001 genomes	italy_balkan_caucasus	c_europe/caucasus	AZE	48.7992	38.6536	46	X	X	X	X			X	X
Yeg-2	9128	1001 genomes	asia	asia	ARM	45.3622	39.8692	1543	X	X	X	X	X	X	X	X
Yeg-4	9130	1001 genomes	asia	asia	ARM	45.3622	39.8692	1543	X	X					X	X
Yeg-5	9131	1001 genomes	asia	asia	ARM	45.3622	39.8692	1543	X						X	X
Yeg-7	9133	1001 genomes	asia	asia	ARM	45.3622	39.8692	1543	X		X	X	X	X	X	X
Yeg-8	9134	1001 genomes	asia	asia	ARM	45.3622	39.8692	1543	X		X	X	X	X	X	X
Yo-0	7416	1001 genomes	germany	unassigned	USA	-119.35	37.45	1784	X				X	X	X	X
Yst-1	9481	1001 genomes	south_sweden	nw_europe	SWE	13.8484	55.4242	31.35	X	X					X	X
Zal-1	768	1001 genomes	asia	asia	KGZ	76.35	42.8	2386	X	X					X	X
Zin-9	18515	Durvasula et al. 2017	west_africa	w_mediterranean	MAR	-5.42698	35.4528	116	X		X	X	X	X
						TOTAL	1		253	80	111	114	170	172	225	218
