## Supplemental Datasets for "The genomics and physiology of abiotic stressors associated with global elevation gradients in *Arabidopsis thaliana*": Supplemental Dataset S3ΓÇôS5.xlsx

### Sheet: Supplemental Dataset S3
Supplemental Dataset S3 Growing conditions in Experiment 1: Percival growth chamber ramping programs with set temperatures for each given time point, and recorded temperature and humidity at each time point. Each program was a 24-hour cycle that ran within the indicated dates. Recorded temperature and humidity values are averages for each given time point within the program dates.
Program Cycle Dates	Time	Temp. Set (ºC)	Temp. Rec. (ºC)	Recorded Humidity (%)	Light %	Program Cycle Dates	Time	Temp. Set (ºC)	Temp. Rec. (ºC)	Recorded Humidity (%)	Light %	Program Cycle Dates	Time	Temp. Set (ºC)	Temp. Rec. (ºC)	Recorded Humidity (%)	Light %
8/14-20/2017	00:00:00	9.15	8.26	95	0	10/9-15/2017	00:00:00	3	3.47	101	0	11/27-29/2017	00:00:00	6	6	98	0
	06:06:00	5.4	5.27	79	75		08:00:00	3	3.59	99	75		06:10:00	4	4.73	93	75
	12:00:00	9.15	9.14	74	100		12:00:00	3	3.57	99	100		12:00:00	6	6.57	84	100
	14:57:00	12.9	12.89	72	75		15:39:00	3	3.76	93	75		14:55:00	8	8	83	75
	17:54:00	11.025	10.94	78	0		16:00:00	3	3.5	101	0		17:50:00	7	5.87	82	0
8/21-27/2017	00:00:00	9.15	8.99	98	0	10/16-22/2017	00:00:00	3	2.94	101	0	11/30/2017-12/3/2017	00:00:00	6	6	98	0
	06:12:00	5.4	5.6	82	75		08:00:00	3	3	100	75		06:10:00	4	4.67	97	75
	12:00:00	9.15	9.41	81	100		12:00:00	3	3	100	100		12:00:00	6	6.17	74	100
	14:54:00	12.9	12.86	78	75		15:39:00	3	3	90	75		14:55:00	8	8	84	75
	17:48:00	11.025	10.9	84	0		16:00:00	3	3.19	101	0		17:50:00	7	6.93	96	0
8/28/2017 - 9/3/2017	00:00:00	9.15	8.96	99	0	10/23-29/2017	00:00:00	3	3	100	0	12/4-10/2017	00:00:00	6.75	6.64	98	0
	06:18:00	5.4	5.66	83	75		08:00:00	3	3.01	100	75		06:04:00	4	4.06	96	75
	12:00:00	9.15	9.16	80	100		12:00:00	3	3.01	100	100		12:00:00	6.75	7.4	74	100
	14:51:00	12.9	12.83	78	75		15:39:00	3	3	91	75		14:58:00	9.5	9.56	82	75
	17:42:00	11.025	10.9	84	0		16:00:00	3	3.9	101	0		17:56:00	8.125	8.14	95	0
9/4-10/2017	00:00:00	9.15	9	98	0	10/30/2017-11/5/2017	00:00:00	3	3	100	0	12/11-17/2017	00:00:00	7.25	7.16	97	0
	06:24:00	5.4	5.7	83	75		08:00:00	3	3	100	75		05:58:00	4	4.1	88	75
	12:00:00	9.15	9.31	79	100		12:00:00	3	3.04	100	100		12:00:00	7.25	7.37	76	100
	14:48:00	12.9	12.79	77	75		15:39:00	3	3.14	93	75		15:01:00	10.5	10.36	84	75
	17:36:00	11.025	10.89	85	0		16:00:00	3	3.2	101	0		18:02:00	8.875	8.9	97	0
9/11-17/2017	00:00:00	9.15	9	98	0	11/6-12/2017	00:00:00	3	3.01	101	0	12/18-24/2017	00:00:00	7.8	7.73	96	0
	06:30:00	5.4	5.79	84	75		08:00:00	3	3.03	98	75		05:52:00	4	4.03	85	75
	12:00:00	9.15	9.47	85	100		12:00:00	3	3	99	100		12:00:00	7.8	7.86	75	100
	14:45:00	12.9	12.76	78	75		15:39:00	3	3	93	75		15:04:00	11.6	11.4	79	75
	17:30:00	11.025	10.84	85	0		16:00:00	3	3.2	101	0		18:08:00	9.7	9.63	94	0
9/18-24/2017	00:00:00	3	4.5	92	0	11/13-19/2017	00:00:00	3	3.01	101	0	12/25-31/2017	00:00:00	8.5	26.41	90	0
	08:00:00	3	4.03	86	75		08:00:00	3	3	99	75		05:46:00	4.3	4.9	97	75
	12:00:00	3	4.8	88	100		12:00:00	3	2.86	99	100		12:00:00	8.5	8.59	77	100
	15:39:00	3	4.07	92	75		15:39:00	3	3.01	92	75		15:07:00	12.7	12.51	78	75
	16:00:00	3	4	92	0		16:00:00	3	3.2	101	0		18:14:00	10.6	16.03	95	0
9/25/2017-10/1/2017	00:00:00	3	3.9	101	0	11/20-25/2017	00:00:00	3	3	101	0	1/1-7/2018	00:00:00	9.25	14.57	92	0
	08:00:00	3	4.02	98	75		08:00:00	3	3	99	75		05:40:00	4.7	4.9	97	75
	12:00:00	3	4	98	100		12:00:00	3	3	100	100		12:00:00	9.25	9.32	77	100
	15:39:00	3	3.98	90	75		15:39:00	3	3.02	95	75		15:10:00	13.8	13.23	77	75
	16:00:00	3	4	101	0		16:00:00	3	3.2	101	0		18:20:00	11.525	14.96	93	0
10/2-8/2017	00:00:00	3	3.9	101	0	2017-11-26	00:00:00	6	6	100	0	1/8-14/2018	00:00:00	10.05	9.94	81	0
	08:00:00	3	4.02	98	75		06:10:00	4	4.2	84	75		05:34:00	5.1	5.6	94	75
	12:00:00	3	4	97	100		12:00:00	6	6.2	79	100		12:00:00	10.05	10	76	100
	15:39:00	3	3.98	90	75		14:55:00	8	8	86	75		15:13:00	15	14.67	77	75
	16:00:00	3	4	101	0		17:50:00	7	7	98	0		18:26:00	12.525	12.61	83	0
												1/15-16/2018	00:00:00	10.55	10.3	79	0
													05:28:00	5.6	6	94	75
													12:00:00	10.55	10.55	77	100
													15:16:00	15.5	15.1	77	75
													18:32:00	13.025	13.4	83	0

### Sheet: Supplemental Dataset S4
Supplemental Dataset S4 Growing conditions in Experiment 2: Percival growth chamber ramping programs with set temperatures for each given time point (from a HOBO data logger), and recorded temperature and humidity at each time point. Each program was a 24-hour cycle that ran within the indicated dates. Recorded temperature and humidity values are averages for each given time point within the prog…
Program Cycle Dates	Time	Temp. Set (ºC)	Temp. Rec. (ºC)	Recorded Humidity (%)	Light (%) at Low Light	Light (%) at High Light
7/13/2018 - 8/20/2018	00:00:00	3	3.79	89	0	0
	07:00:00	2	9.63	79.8	0	0
	09:00:00	4	10.23	69.11	57	100
	15:00:00	7	10.27	67.23	57	100
	18:00:00	5	10.11	64.63	57	100
	19:00:00	5	4.32	85.71	0	0
8/21/2018 - 9/18/2018	00:00:00	3	4.81	87.18	0	0
	07:00:00	2	4.3	94.44	0	0
	09:00:00	6	8.23	83.7	57	100
	15:00:00	9	10.75	79.9	57	100
	18:00:00	7	8.22	78.48	57	100
	19:00:00	5	6.47	90.51	0	0
9/19/2018 - 10/9/2018	00:00:00	3	5.51	92.27	0	0
	07:00:00	2	5.24	89.77	0	0
	09:00:00	4	5.38	88.69	57	100
	15:00:00	7	7.25	81.3	57	100
	18:00:00	5	5.73	80.76	57	100
	19:00:00	5	5.1	92.42	0	0

### Sheet: Supplemental Dataset S5
Supplemental Dataset S5 Growing conditions in Experiment 3: Percival growth chamber ramping programs with set temperatures for each given time point (from a HOBO data logger), and recorded temperature and humidity at each time point. Each program was a 24-hour cycle that ran within the indicated dates. Recorded temperature and humidity values are averages for each given time point within the prog…
				Nigth-time Freezing						No night-time freezing
		Program Cycle Dates	Time	Temp. Set (ºC)	Temp. Rec. (ºC)	Recorded Humidity (%)		Program Cycle Dates	Time	Temp. Set (ºC)	Temp. Rec. (ºC)	Recorded Humidity (%)
		5/6/2019 - 5/27/2019	00:00:00	10	12.01	74.57		8/20/2019 - 9/10/2019	00:00:00	10	11.4	71
			04:00:00	10	11.84	86.72			04:00:00	10	11.23	88
			07:00:00	11	12.83	83.21			07:00:00	11	11.98	85
			10:00:00	13	15.96	60.9			10:00:00	13	14.78	67
			15:00:00	15	18.24	55.19			15:00:00	15	17.6	59
			21:00:00	14	15.72	63.9			21:00:00	14	15.65	66
		5/28/2019-6/9/2019	00:00:00	2	4.45	89.08		9/11/2019-9/23/2019	00:00:00	2	4.5	87
			07:00:00	2	4.56	86.21			07:00:00	2	4.44	88
			10:00:00	5	8.59	80.77			10:00:00	5	8.26	79
			15:00:00	12	15.1	62.29			15:00:00	12	15.09	66
			21:00:00	5	6.66	86.74			21:00:00	5	7.1	87
		6/10/2019-6/16/2019	00:00:00	6	7.17	88.66		9/24/2019-9/30/2019	00:00:00	6	7.3	88
			04:00:00	6	7.3	91.15			04:00:00	6	7.18	90
			07:00:00	9	10.12	91.82			07:00:00	9	9.62	91
			10:00:00	13	14.7	69.73			10:00:00	13	14.51	72
			15:00:00	15	18.11	58.69			15:00:00	15	18.29	60
			21:00:00	9	10.96	86.19			21:00:00	9	11.22	87
		6/17/2019-6/19/2019	00:00:00	2	5.12	89.7		10/1/2019-10/3/2019	00:00:00	2	5.29	88
			07:00:00	2	6.29	88.48			07:00:00	2	6.02	89
			10:00:00	5	10.64	76.96			10:00:00	5	10.26	78
			15:00:00	12	15.06	63.11			15:00:00	12	15.09	68
			21:00:00	5	6.66	86.83			21:00:00	5	7.12	87
		6/20/2019-7/16/2019	00:00:00	-3	-1.58	88.32		10/4/2019-11/2/2019	00:00:00	2	3.87	85
			04:00:00	-5	-3.39	90.68			07:00:00	2	3.69	88
			07:00:00	2	4.02	91.03			10:00:00	5	7.62	80
			10:00:00	5	8.18	84.14			15:00:00	12	15.11	66
			15:00:00	12	15.01	66.85			21:00:00	5	7.08	87
			21:00:00	5	6.58	85.36
